# Interplay between chemotaxis, quorum sensing, and metabolism regulates *Escherichia coli*-*Salmonella* Typhimurium interactions *in vivo*

**DOI:** 10.1101/2024.08.19.608533

**Authors:** Leanid Laganenka, Christopher Schubert, Manja Barthel, Bidong D. Nguyen, Jana Näf, Thomas Lobriglio, Wolf-Dietrich Hardt

**Affiliations:** Institute of Microbiology, D-BIOL, ETH Zurich, Switzerland

**Author notes:** These authors contributed equally to this work (Leanid Laganenka, Christopher Schubert).

## Abstract

Motile bacteria use chemotaxis to navigate complex environments like the mammalian gut. These bacteria sense a range of chemoeffector molecules, which can either be of nutritional value or provide a cue for the niche best suited for their survival and growth. One such cue molecule is the intra- and interspecies quorum sensing signaling molecule, autoinducer-2 (AI-2). Apart from controlling collective behavior of *Escherichia coli*, chemotaxis towards AI-2 contributes to its ability to colonize the murine gut. However, the impact of AI-2-dependent niche occupation by *E. coli* on interspecies interactions *in vivo* is not fully understood.

Here, using the C57BL/6J mouse infection model, we show that chemotaxis towards AI-2 contributes to nutrient competition and thereby affects colonization resistance conferred by *E. coli* against the enteric pathogen *Salmonella enterica* serovar Typhimurium (*S.* Tm). Like *E. coli*, *S.* Tm also relies on chemotaxis, albeit not towards AI-2, to compete against residing *E. coli* in a gut inflammation-dependent manner. Finally, by using a barcoded mutant library pool of *S.* Tm, we analyzed how AI-2 signaling in *E. coli* affects the central metabolism of *S.* Tm. AI-2-dependent niche colonization by *E. coli* specifically affected the fitness of *S.* Tm mutants deficient in fumarate respiration (Δ*dcuABC*) or mannose (Δ*manA*) utilization. Our findings thus provide important insights into AI-2-mediated *E. coli*-*S.* Tm interactions during gut infection.

**Author Summary:** Both chemotaxis and AI-2 quorum sensing systems have been extensively studied in *Escherichia coli*. Despite our understanding of these systems at a molecular level *in vitro*, their physiological relevance *in vivo*, particularly in the context of mammalian gut colonization, remains less explored. Building on our previous work on the role of chemotaxis and AI-2 signaling in *E. coli* gut colonization, we investigated their roles in interspecies interactions. Specifically, we examined how AI-2-dependent colonization by *E. coli* affects its competition with the enteric pathogen *Salmonella enterica* serovar Typhimurium (*S.* Tm) and the metabolic requirements for *S.* Tm growth.

Our data show that AI-2 signaling contributes to colonization resistance of *E. coli* against *S.* Tm. Although *S.* Tm also requires chemotaxis to grow efficiently in *E. coli*-colonized mice, this is independent of its ability to sense AI-2. Notably, AI-2-dependent niche occupation by *E. coli* altered *S.* Tm metabolism at different stages of infection. Collectively, our findings highlight how AI-2 signaling in one species can affect the metabolism of its interaction partners *in vivo*.
