## Supplementary material for "Interplay between chemotaxis, quorum sensing, and metabolism regulates *Escherichia coli*-*Salmonella* Typhimurium interactions *in vivo*": Tables S4-S6

### Sheet: Contents
	Contents
Table S4	Strains used in this study
Table S5	Plasmids used in this study
Table S6	Oligos used in this study

### Sheet: Table S4
Identifier	Reference	Genotype	Method	Donor strain	Strain name in manuscript text
E. coli strains
Z1331	Wotzka et al, 2018	wild-type human isolate
Z7740	Laganenka et al, 2023	Z1331 yidX-AmpR			E. coli Z1331 WT
Z7741	Laganenka et al, 2023	Z1331 cheY::AmpR			E. coli Z1331 ΔcheY
Z7742	Laganenka et al, 2023	Z1331 lsrB::AmpR			E. coli Z1331 ΔlsrB
T4346	This study	Z7740 P3strAB	P3 plasmid of S. Tm SL1344 introduced via conjugation	S. Tm SL1344	E. coli Z1331 WT
T4347	This study	Z7742 P3strAB	P3 plasmid of S. Tm SL1344 introduced via conjugation	S. Tm SL1344	E. coli Z1331 ΔlsrB
S. Tm strains
SB300	Hoiseth and Stocker, 1981	SL1344, p3 plasmid (StrR)			SB300, SL1344, S. Typhimurium, wild type
Z1671	Nguyen et al, 2020	SB300 WITS21-CmR			S. Tm SL1344 WT
M3147	Grant et al, 2008	SB300 WITS1-KanR			S. Tm SL1344 WT
M557	Hapfelmeier et al, 2004	SB300 ΔinvG sseD::KanR			avirulent S. Tm SL1344
M958	Stecher et al, 2008	M557 ΔcheY::CmR			avirulent S. Tm SL1344 ΔcheY
T4670	Schubert et al, 2024	SB300, ptsG::KanR
C1897	Porwollik et al, 2014	ATCC14028, cheY::KanR	Lambda red
T5061	This study	SB300, cheY::KanR	P22 phage transduction	C1897	S. Tm SL1344 ΔcheY
C1372	Porwollik et al, 2014	ATCC14028, lsrB::KanR	Lambda red
T5063	This study	SB300, lsrB::KanR	P22 phage transduction	C1372
C6407	Porwollik et al, 2014	ATCC14028, edd::CamR	Lambda red		S. Tm SL1344 ΔlsrB
T3980	This study	SB300, edd::CamR	P22 phage transduction	C6407
C3898	Porwollik et al, 2014	ATCC14028, tktA::KanR	Lambda red
T3972	This study	SB300, tktA::KanR	P22 phage transduction	C3898
C7091	Porwollik et al, 2014	ATCC14028, tktB::CamR	Lambda red
T4619	This study	SB300, tktB::KanR	P22 phage transduction	C7091
T4637	This study	SB300, eda::KanR	Lambda red
T4635	This study	SB300, pflB::KanR	Lambda red
T4672	This study	SB300, pckA::KanR	Lambda red
T4666	This study	SB300, ldhA::KanR	Lambda red
Z3698	Nguyen et al, 2024	SB300, ackA::KanR	Lambda red
Z3680	This study	SB300, ppc::KanR	Lambda red
Z3700	Nguyen et al, 2024	SB300, adhE::KanR	Lambda red
C3468	Porwollik et al, 2014	ATCC14028, fbp::KanR	Lambda red
T3964	This study	SB300, fbp::KanR	P22 phage transduction	C3468
T3664	This study	SB300, WISH251-AmpR	Lambda red
T3597	This study	SB300, WISH157-AmpR	Lambda red
T3516	This study	SB300, WISH215-AmpR	Lambda red
T3583	This study	SB300, WISH135-AmpR	Lambda red
T3583	This study	SB300, WISH158-AmpR	Lambda red
T3518	This study	SB300, WISH216-AmpR	Lambda red
T3543	This study	SB300, WISH257-AmpR	Lambda red
T3665	This study	SB300, WISH266-AmpR	Lambda red
T3605	This study	SB300, WISH165-AmpR	Lambda red
T3599	This study	SB300, WISH159-AmpR	Lambda red
T3613	This study	SB300, WISH176-AmpR	Lambda red
T3607	This study	SB300, WISH166-AmpR	Lambda red
T3415	Schubert et al, 2024	SB300, WISH2-AmpR			Control-SB300Wt-WISH2
T3671	Schubert et al, 2024	SB300, ΔdcuABC,WISH26			Control-ΔdcuABC-WISH26; ΔdcuABC
T3673	Schubert et al, 2024	SB300, Δhyb, WISH27			Control-Δhyb-WISH27; Δhyb
T3675	Schubert et al, 2024	SB300, Δfrd, WISH28			Control-Δfrd-WISH28; ΔfrdA
T3749	Schubert et al, 2024	SB300, WISH113-AmpR			7 wild types for SES analysis
T3751	Schubert et al, 2024	SB300, WISH115-AmpR			7 wild types for SES analysis
T3753	Schubert et al, 2024	SB300, WISH182-AmpR			7 wild types for SES analysis
T3755	Schubert et al, 2024	SB300, WISH194-AmpR			7 wild types for SES analysis
T3757	Schubert et al, 2024	SB300, WISH205-AmpR			7 wild types for SES analysis
T3759	Schubert et al, 2024	SB300, WISH206-AmpR			7 wild types for SES analysis
T3761	Schubert et al, 2024	SB300, WISH207-AmpR			7 wild types for SES analysis
T3763	Schubert et al, 2024	SB300, WISH208-AmpR			titration standards 1:51; undiluted
T3765	Schubert et al, 2024	SB300, WISH209-AmpR			titration standards 1:51; undiluted
T3767	Schubert et al, 2024	SB300, WISH210-AmpR			titration standards 1:153
T3769	Schubert et al, 2024	SB300, WISH212-AmpR			titration standards 1:459
T3771	Schubert et al, 2024	SB300, WISH213-AmpR			titration standards 1:1683
T3417	Schubert et al, 2024	SB300, gatD::KanR, WISH3-AmpR			ΔgatD-WISH3
T3419	Schubert et al, 2024	SB300, fucK::KanR, WISH4-AmpR			ΔfucK-WISH4
T3421	Schubert et al, 2024	SB300, murQ::KanR, WISH5-AmpR			ΔmurQ-WISH5
T3423	Schubert et al, 2024	SB300, kdgK::KanR, WISH6-AmpR			ΔkdgK-WISH6
T3425	Schubert et al, 2024	SB300, gntK::KanR, WISH7-AmpR			ΔgntK-WISH7
T3429	Schubert et al, 2024	SB300, glk::KanR, WISH9-AmpR			Δglk-WISH9
T3431	Schubert et al, 2024	SB300, glpA::KanR, WISH10-AmpR			ΔglpA-WISH10
T3433	Schubert et al, 2024	SB300, fruK::KanR, WISH55-AmpR			ΔfruK-WISH10
T3435	Schubert et al, 2024	SB300, slrD::KanR, WISH12-AmpR			ΔsrlD-WISH12
T3437	Schubert et al, 2024	SB300, idnD::KanR, WISH13-AmpR			ΔidnD-WISH13
T3439	Schubert et al, 2024	SB300, glxK::KanR, WISH102-AmpR			ΔglxK-WISH102
T3441	Schubert et al, 2024	SB300, dgoK::KanR, WISH15-AmpR			ΔdgoK-WISH15
T3443	Schubert et al, 2024	SB300, uxaC::KanR, WISH16-AmpR			ΔuxaC-WISH16
T3445	Schubert et al, 2024	SB300, galK::KanR, WISH17-AmpR			ΔgalK-WISH17
T3447	Schubert et al, 2024	SB300, pgl::KanR, WISH19-AmpR			Δpgl-WISH19
T3449	Schubert et al, 2024	SB300, rhaB::KanR, WISH60-AmpR			ΔrhaB-WISH60
T3451	Schubert et al, 2024	SB300, malQ::KanR, WISH21-AmpR			ΔmalQ-WISH21
T3453	Schubert et al, 2024	SB300, nagZ::KanR, WISH61-AmpR			ΔnagZ-WISH61
T3455	Schubert et al, 2024	SB300, xylB::KanR, WISH31-AmpR			ΔxylB-WISH31
T3457	Schubert et al, 2024	SB300, manA::KanR, WISH32-AmpR			ΔmanA-WISH32; ΔmanA
T3459	Schubert et al, 2024	SB300, gudD::KanR, WISH33-AmpR			ΔgudD-WISH33
T3461	Schubert et al, 2024	SB300, garK::KanR, WISH34-AmpR			ΔgarK-WISH34
T3463	Schubert et al, 2024	SB300, glpD::KanR, WISH62-AmpR			ΔglpD-WISH62
T3465	Schubert et al, 2024	SB300, araB::KanR, WISH38-AmpR			ΔaraB-WISH38
T3467	Schubert et al, 2024	SB300, nagB::KanR, WISH63-AmpR			ΔnagB-WISH63
T3469	Schubert et al, 2024	SB300, pfkB::KanR, WISH40-AmpR			ΔpfkB-WISH40
T3471	Schubert et al, 2024	SB300, chbF::KanR, WISH103-AmpR			ΔchbF-WISH103
T3473	Schubert et al, 2024	SB300, nagK::KanR, WISH42-AmpR			ΔnagK-WISH42
T3475	Schubert et al, 2024	SB300, pgm::CamR, WISH46-AmpR			Δpgm-WISH46
T3477	Schubert et al, 2024	SB300, pgi::CamR, WISH47-AmpR			Δpgi-WISH47
T3479	Schubert et al, 2024	SB300, mak::KanR, WISH49-AmpR			Δmak-WISH49
T3481	Schubert et al, 2024	SB300, nanK::CamR, WISH50-AmpR			ΔnanK-WISH50
T3483	Schubert et al, 2024	SB300, pfkA::CamR, WISH51-AmpR			ΔpfkA-WISH51
T3485	Schubert et al, 2024	SB300, glpK::CamR, WISH52-AmpR			ΔglpK-WISH52
T3669	Schubert et al, 2024	SB300, treC::CamR, WISH109-AmpR			ΔtreC-WISH109
T4677	This study	SB300, ptsG::KanR, WISH251-AmpR	P22 phage transduction	T3664	ΔptsG-WISH251
T4654	This study	SB300, edd::CamR, WISH157-AmpR	P22 phage transduction	T3597	Δedd-WISH157; Δedd
T4655	This study	SB300, eda::KanR, WISH215-AmpR	P22 phage transduction	T3516	Δeda-WISH215
T3987	This study	SB300, tktA::KanR, WISH135-AmpR	P22 phage transduction	T3583	ΔtktA-WISH157
T4658	This study	SB300, tktB::KanR, WISH158-AmpR	P22 phage transduction	T3583	ΔtktB-WISH158
T4662	This study	SB300, pflB::KanR, WISH216-AmpR	P22 phage transduction	T3518	ΔpflB-WISH158
T4678	This study	SB300, pckA::KanR, WISH257-AmpR	P22 phage transduction	T3543	ΔpckA-WISH257
T4680	This study	SB300, ldhA::KanR, WISH266-AmpR	P22 phage transduction	T3665	ΔldhA-WISH266
T3997	This study	SB300, ackA::KanR, WISH165-AmpR	P22 phage transduction	T3605	ΔackA-WISH165
T3992	This study	SB300, ppc::KanR, WISH159-AmpR	P22 phage transduction	T3599	Δppc-WISH159
T3999	This study	SB300, adhE::KanR, WISH166-AmpR	P22 phage transduction	T3607	ΔadhE-WISH266

### Sheet: Table S5
Identifier	Genotype	Reference
pKD4	λ Red Recombineering vector. A FRT-kan-FRT was inserted into the pANTSγ backbone.	Datsenko et al, 2000
pKD46	λ Red-expression under control of arabinose-inducible promoter, temperature-sensitive, AmpR	Datsenko et al, 2000
pSIM5	CamR, λ red recombinase under control of the native λ phage pL promoter, induced by heat shock	Datsenko et al, 2000
pCP20	AmpR, flp Rekombinase	Cherepanov et al, 1995

### Sheet: Table S6
Name	Sequecnce	Reference
WISH int fwd	CTA CGT ACA CCA TGT CCC GCG TCG GTC AAC TTC CTG TGA AAA ATC GAA CAT ATC CCT TCC ACA GGA AAC AGC TAT GAC CAT	Daniel et al, 2024
WISH int rev	CCG CAG GTT CAG TCG GTA AAA GAT GAA ATG GTT GGC CTG ATG AAT ACC GTT CAG GCA TAA AGT ATA TAT GAG TAA ACT TGG TCT GAC AG	Daniel et al, 2024
WISH_Illumina_fwd	TCGTCGGCAGCGTCAGATGTGTATAAGAGACAGTATGAGGAGAGTAGGAGGCAATGG	Daniel et al, 2024
WISH_Illumina_rev	GTCTCGTGGGCTCGGAGATGTGTATAAGAGACAGGGTAAGTGGGCGTGTAGATAAAGG	Daniel et al, 2024
WISH ver_fwd	GCA AAA TCC ATA TCC GAG ATC G	Daniel et al, 2024
WISH ver_rev	GCT CAA TCA GCA TAA TTT GCA G	Daniel et al, 2024
WISH_seq_fwd	CCA CCA TCG CAG ACT TAT CAT CA	Daniel et al, 2024
WISH_seq_rev	GGG CGA CAC GGA AAT GTT GAA	Daniel et al, 2024
eda_LR_for	CTACCGCTTCGCGCGCCAGTTTGGTGATGCGATCGTAATTGTGTAGGCTGGAGCTGCTTC	This study
eda_LR_rev	AAA ACA AGT GCA GAA GCA ATC CTG ACC ACC GGC CCG GATATGAATATCCTCCTTAGTTCC	This study
eda_seq_for	GTCGTCTTGGTGTAGCGTT	This study
eda_seq_rev	CGCTCGTCAGCCTCATATT	This study
pflB_LR_for	AGGTACGAGTAATAACGTCCTGCTGCTGTTCTTTCGTCATGTGTAGGCTGGAGCTGCTTC	This study
pflB_LR_rev	GTT AGC CAC AGC CTG GGA AGG TTT TAC CAA AGG TGA CATATGAATATCCTCCTTAGTTCC	This study
pflB_seq_for	ACCGTCATTGTCATCTGATT	This study
pflB_seq_rev	GTTGGTTCGTCTCCGGAA	This study
pckA_LR_for	CAAGATCTCAAGGCTTATGGTATCAACGACGTCCAGGATTGTGTAGGCTGGAGCTGCTTC	This study
pckA_LR_rev	CCAGCGCTTCGCCTGCCGGGGTATCCGTATACTTCTCATATGAATATCCTCCTTAGTTCC	This study
pckA_seq_for	TCGGTCAAAAACACTTCCTT	This study
pckA_seq_rev	CATCTGTTCCAGCCTTTT	This study
ldhA_LR_for	GTGAACGAAGCGTTCGGTTTTGAACTGGAGTTTTTTGATTTTCTGCTAACCGAGTGTGTAGGCTGGAGCTGCTTC	This study
ldhA_LR_rev	TTTGTAACGTGGTTTCAGAGATGCTGATCAGCGCTTCTGCGGTCAGGAATGCATATGAATATCCTCCTTAGTTCC	This study
ldhA_seq_for	CAGTCGGCTATCTCTTTATT	This study
ldhA_seq_rev	CTCACACACCCTGTCATT	This study
fbp_seq_for	GCTCATGTCTGTTTCCTTT	This study
fbp_seq_rev	CCCGTTACTTCATGACCAA	This study
tktA_seq_for	CACTGGCTAACCGTATTT	This study
tktA_seq_rev	GGAGATTTCTGAAGCGGTA	This study
edd_seq_for	TCGCTTCCGGCACTTCTTT	This study
edd_seq_rev	CACCTGCGAGGCTTTTTT	This study
tktB_seq_for	CGACTGACTATCTCCCCTAA	This study
tktB_seq_rev	GGCGGCGATAAGAGAAAA	This study
